# Embryo-scale Visual Cell Sorting reveals a conserved transcriptomic signature of nucleolar size linked to proteostasis

**DOI:** 10.64898/2026.05.25.727721

**Authors:** Hyeon-Jin Kim, Sriram Pendyala, Josephine Lin, Tony Cooke, Gang Li, William Stafford Noble, Xinxian Deng, Christine M. Disteche, Cole Trapnell, Douglas M. Fowler

## Abstract

Nucleoli, nuclear speckles and other compartments regulate transcription, RNA processing, and chromatin organization within the nucleus, yet the relationship of their morphology to developmental gene expression programs *in vivo* is poorly understood. Here, we develop a high-throughput Visual Cell Sorting (VCS) workflow for fixed cells and nuclei that combines antibody-based photoconversion; GPU-accelerated, real-time image analysis; and three-level single-cell combinatorial indexing RNA-seq (sci-RNA-seq3) to link nuclear compartment morphology to single-nucleus transcriptomes at embryo scale. We use VCS to analyze and sort over 1 million mouse embryo-derived nuclei by nucleolar, nuclear speckle, or nuclear size and construct a transcriptional atlas annotated with nuclear compartment phenotypes. Nuclear compartment size varies both between and within lineages and is shaped by proliferation and differentiation. In extracellular matrix protein-producing cell types such as fibroblasts, chondrocytes, and osteoblasts, nucleolar enlargement is uncoupled from cell cycle, and in erythroid cells exhibit a sharp nucleolar contraction preceding cell-cycle exit. We identify a 41-gene transcriptional signature whose expression tracks nucleolar size, enriched for ribosome biogenesis, mitochondrial metabolism, unfolded protein response, stress granule, and ubiquitin–proteasome pathway components. We used this nucleolar transcriptional signature to annotate mouse, zebrafish and human developmental atlases with nucleolar size information, revealing a conserved coupling between nucleolar activity and proteostasis programs. Our work establishes Visual Cell Sorting as a scalable platform for mapping image-based phenotypes to molecular programs; details the relationship between nuclear compartment phenotypes and development; and provides a transcriptional signature to estimate nucleolar size from existing single-cell datasets.
