## Supplementary Tables for "Embryo-scale Visual Cell Sorting reveals a conserved transcriptomic signature of nucleolar size linked to proteostasis"

### Sheet: Table 1
Supplementary Table 1. Reagents and resources used for Visual Cell Sorting and sci-RNA-seq3.
Microscope / Imaging
Reagent / Resource	Vendor / Source	Catalog Number / Identifier
Zeba Spin Desalting Columns (7K MWCO, 0.5 mL)	Thermo Scientific	89882
24 Well glass bottom plates	Cellvis	P24-1.5H-N
Leica DMi8 with Adaptive Focus	Leica
Microscope Objective HC PL APO 40x/1,1 W CORR CS2	Leica	11506425
LED Spectra X Light Engine	Lumencor
Multi‐band dichroic filter	Spectra Services	LED‐DA‐FI‐TR‐Cy5‐4X‐A‐000
Multi‐band dichroic filter	Spectra Services	LED‐CFP/YFP/mCherry‐3X‐A‐000
Bright‐line band‐pass filter (DAPI)	Semrock	FF01‐433/24‐25
Bright‐line band‐pass filter (GFP)	Semrock	FF01‐520/35‐25
Bright‐line band‐pass filter (RFP)	Semrock	FF01‐600/37‐25
Bright‐line band‐pass filter (NIR)	Semrock	FF01‐680/42‐25
Mosaic 3 Digital Micromirror Device	Andor
Mosaic SS 405/1.1 W laser	Andor
iXon Ultra 888 EMCCD monochrome camera	Andor
Three-Axis Stage Controller	Leica	8095999
XY automated stage	ASI	MS-4400
Piezo Z top plate with 150 um range	ASI	PZMU-2000
Antibodies
Antibody	Vendor	Catalog Number
Goat anti-H2AX	Bethyl	A303-837A
Rabbit anti-Nucleolin	Invitrogen	PA5-85972
Mouse anti-SC35	Abcam	ab11826
Donkey Anti-Goat IgG H&L	Abcam	ab7120
Donkey Anti-Mouse IgG H&L (Alexa Fluor 647)	Abcam	ab150111
Donkey Anti-Rabbit IgG H&L (Alexa Fluor 647)	Abcam	ab150063
sci-RNA-seq3
Reagent	Vendor / Source	Catalog Number / Identifier
PA Janelia Fluor 549, NHS ester	Tocris	6149
Alexa 488, NHS ester	Invitrogen	A20000
Paraformaldehyde 16% Aqueous Solution EM Grade	Electron Microscopy Sciences	15710
Poly-L-Lysine	Advanced Biomatrix	5048
20X Borate Buffer	Thermo Scientific	28341
Sodium Phosphate Dibasic	Millipore Sigma	S3264–250G
Sodium Phosphate Monobasic Monohydrate	Millipore Sigma	71507–250G
Potassium Phosphate Monobasic	Millipore Sigma	P9791–100G
Sodium Chloride	Millipore Sigma	S3014–500G
Potassium Chloride	Millipore Sigma	P9541–500G
Sucrose	VWR	97061–428
10X Dulbecco’s Phosphate Buffered Saline	Thermo Scientific	14200075
Magnesium chloride solution	Millipore Sigma	68475-100ML-F
IGEPAL® CA-630	Millipore Sigma	I8896
Bovine Serum Albumin (BSA), Heat Shock, Protease-Free	Bioworld	22070038-1
Diethyl Pyrocarbonate	Millipore Sigma	D5758
Nuclease-Free Water (not DEPC-Treated)	Invitrogen	AM9932
SUPERase·In RNase Inhibitor (20 U/μL)	Invitrogen	AM2696
Triton X-100	Thermo Scientific	A16046-AE
Maxima H Minus Reverse Transcriptase	Thermo Scientific	EP0751
RNAseOUT	Thermo Scientific	10777019
Deoxynucleotide Solution Mix	New England Biolabs	N0447L
T4 DNA Ligase	New England Biolabs	M0202M
Quick Ligation™ Kit	New England Biolabs	M2200L
Ultra II Non-Directional RNA Second Strand Synthesis Module	New England Biolabs	E6111L
High-Fidelity 2X PCR Master Mix	New England Biolabs	M0541L
Tagmentase (Tn5 transposase) - unloaded	Diagenode	C01070010-10
DNA Binding Buffer	Zymo Research	D4004-1-L
AMPure XP Beads for DNA Cleanup	Beckman Coulter Life Sciences	A63882
Elution buffer (EB, 10mM Tris pH 8.5)	Qiagen	19086
Qubit dsDNA HS quantitation kit	Thermo Scientific	Q32851
Reverse transcription primers	Cao et al. 2019
Ligation primers	Cao et al. 2019
PCR primers	Cao et al. 2019
Tn5-N7 oligo	Eurofins	5′-GTCTCGTGGGCTCGGAGATGTGTATAAGAGACAG-3′
Mosaic End (ME) oligo	Eurofins	5′-/5Phos/CTGTCTCTTATACACATCT-3′
Software / Algorithm
Software / Algorithm	Reference / Source	Version
Metamorph	Molecular Devices	v7.10.1.161
Cellpose	Stringer et al. 2020	v11.8
Fastai	Fastai	v2.7.10
Bcl2fastq	Illumina	v2.20
TrimGalore	Babraham Institute	v0.6.5
STAR	Dobin et al. 2012	v2.5.2b
Samtools	Li and Handsaker et al. 2009	v1.9
Bedtools	Quinlan and Hall. 2010	v2.27.1
Monocle3	Cao et al. 2019	v1.4.23
Scrublet	Wolock et al. 2020	v0.2.1
Hooke	Duran et al. 2025	v0.0.1

### Sheet: Table 2
Supplementary Table 2. Summary of embryos used for Visual Cell Sorting experiments.
Experiment	Barcode	Sex	Genotype	Lab_Name	Cross_Type	PlugAge(days)	Embryonic_Stage	Embryo ID	Marker	Phenotype
Pilot	6A705855	M	WT	Disteche	B6 X CAST	14.5	15.25	E15.25-1	NA	NA
Pilot	6A235710	F	WT	Disteche	B6 X CAST	14.5	15.25	E15.25-2
Expt 1	E8770238	M	WT	Disteche	B6 X CAST	14.5	15.25	E15.25-1	Nucleolin	Absolute area
Expt 1	E8770263	F	WT	Disteche	B6 X CAST	14.5	15.25	E15.25-2
Expt 1	E8770686	M	WT	Disteche	B6 X CAST	14.5	15.25	E15.25-3
Expt 2	E8770680	F	WT	Disteche	B6 X CAST	14.5	15.25	E15.25-1	Nucleolin	Absolute area
Expt 2	E8770720	M	WT	Disteche	B6 X CAST	14.5	15.25	E15.25-2
Expt 2	E8770599	F	WT	Disteche	B6 X CAST	14.5	15.25	E15.25-3
Expt 2	E8770410	M	WT	Disteche	B6 X CAST	14.5	15.125	E15.125-1
Expt 2	E8770200	M	WT	Disteche	B6 X CAST	14.5	14.875	E14.875-1
Expt 3	E8770400	M	WT	Disteche	B6 X CAST	14.5	14.875	E14.875-1	Speckles	Absolute area Fraction
Expt 3	E8770404	F	WT	Disteche	B6 X CAST	14.5	14.875	E14.875-2
Expt 3	6A235698	M	WT	Disteche	B6 X CAST	14.5	15.25	E15.25-1
Expt 3	6A705857	F	WT	Disteche	B6 X CAST	14.5	15.25	E15.25-2
Expt 4	6A235710	F	WT	Disteche	B6 X CAST	14.5	15.25	E15.25-1	Nucleolin Nuclear	Fraction Area
Expt 4	E8770784	F	WT	Disteche	B6 X CAST	14.5	15	E15-1
Expt 4	6A235702	F	WT	Disteche	B6 X CAST	14.5	15.25	E15.25-1
Expt 4	6A705855	M	WT	Disteche	B6 X CAST	14.5	15.25	E15.25-2
Expt 4	6A235678	M	WT	Disteche	B6 X CAST	14.5	15.25	E15.25-3

### Sheet: Table 3
Supplementary Table 3. Transcriptomic signature of genes positively associated with the nucleolar fraction score.
gene_ID	gene_short_name	mean_Spearman	median_Spearman	k_trajectories	sum_Z	n_positive_0.2	n_positive_0.3	n_positive_0.4	n_negative	Spearman	Stouffer_Z	Combined_Pvalue	Combined_FDR
ENSMUSG00000001424	Snd1	0.57012	0.696208	10	49.3317	8	7	7	0	0.764884	15.6001	7.27176e-55	9.74417e-51
ENSMUSG00000040675	Mthfd1l	0.481551	0.681135	10	46.1967	7	7	7	1	0.832049	14.6087	2.47286e-48	1.65681e-44
ENSMUSG00000096768	Erdr1	0.502507	0.62898	10	45.9445	8	7	7	0	0.728458	14.5289	7.94724e-48	2.72618e-44
ENSMUSG00000010608	Rbm25	0.51137	0.525031	10	45.9393	9	9	7	0	0.765855	14.5273	8.13786e-48	2.72618e-44
ENSMUSG00000079036	Alkbh1	0.539737	0.562454	10	45.7203	10	8	7	0	0.7914	14.458	2.23085e-47	5.97869e-44
ENSMUSG00000097039	Pvt1	0.467657	0.530662	10	44.7668	7	6	6	0	0.811627	14.1565	1.7025e-45	3.80224e-42
ENSMUSG00000041057	Wdr43	0.474226	0.417982	10	43.3369	9	6	6	0	0.733328	13.7043	9.5637e-43	1.60192e-39
ENSMUSG00000028433	Ubap2	0.493092	0.539499	10	43.1779	9	8	8	0	0.708946	13.6541	1.90959e-42	2.84316e-39
ENSMUSG00000097769	Snhg4	0.441746	0.482861	9	40.9361	6	6	6	0	0.745378	13.6454	2.15109e-42	2.88246e-39
ENSMUSG00000026020	Nop58	0.448084	0.404432	10	42.746	8	8	5	0	0.799091	13.5175	1.23331e-41	1.3772e-38
ENSMUSG00000027722	Spata5	0.391811	0.467116	10	40.4071	7	7	7	0	0.722781	12.7779	2.18004e-37	1.46062e-34
ENSMUSG00000018583	G3bp1	0.439575	0.466531	10	39.9256	7	6	6	0	0.767279	12.6256	1.52632e-36	8.52196e-34
ENSMUSG00000042354	Gnl3	0.427246	0.421621	10	39.7543	6	6	5	0	0.767331	12.5714	3.03266e-36	1.6255e-33
ENSMUSG00000037275	Gemin5	0.420439	0.458822	10	39.0754	7	6	5	0	0.716174	12.3567	4.47982e-35	2.00099e-32
ENSMUSG00000031939	Taf1d	0.399577	0.519995	10	38.8769	6	6	6	0	0.779646	12.294	9.75933e-35	4.08672e-32
ENSMUSG00000031353	Rbbp7	0.458521	0.492368	10	38.8637	9	8	8	1	0.733253	12.2898	1.0277e-34	4.17309e-32
ENSMUSG00000033732	Sf3b3	0.395381	0.435442	10	38.08	8	6	6	0	0.748395	12.0419	2.13866e-33	7.74543e-31
ENSMUSG00000062203	Gspt1	0.420023	0.408921	10	38.0363	8	8	5	0	0.72932	12.0281	2.52781e-33	8.91384e-31
ENSMUSG00000024073	Birc6	0.479408	0.54306	10	37.7618	9	7	6	0	0.781231	11.9413	7.20549e-33	2.1944e-30
ENSMUSG00000028018	Gstcd	0.454885	0.5458	10	37.2263	8	8	7	0	0.745187	11.772	5.44175e-32	1.42979e-29
ENSMUSG00000023025	Larp4	0.424643	0.404597	10	37.0523	8	6	5	0	0.729164	11.717	1.04359e-31	2.58965e-29
ENSMUSG00000006169	Clint1	0.479861	0.485066	10	36.5996	8	8	7	0	0.782918	11.5738	5.59514e-31	1.2291e-28
ENSMUSG00000032555	Topbp1	0.458473	0.527342	10	36.1547	9	8	7	0	0.732016	11.4331	2.85696e-30	5.80049e-28
ENSMUSG00000029203	Ube2k	0.43236	0.493799	10	36.0883	7	7	7	0	0.758126	11.4121	3.63781e-30	7.27562e-28
ENSMUSG00000031928	Mre11a	0.405826	0.436176	10	35.7477	7	6	5	0	0.704251	11.3044	1.24803e-29	2.17189e-27
ENSMUSG00000035569	Ankrd11	0.4077	0.502574	10	35.3337	9	7	6	1	0.740948	11.1735	5.49812e-29	8.56685e-27
ENSMUSG00000042079	Hnrnpf	0.370043	0.398102	10	35.229	8	7	4	1	0.784461	11.1404	7.97686e-29	1.20101e-26
ENSMUSG00000037331	Larp1	0.417208	0.449771	10	34.5156	8	8	6	0	0.79269	10.9148	9.79599e-28	1.28692e-25
ENSMUSG00000032400	Zwilch	0.461787	0.47265	9	32.7341	9	8	6	0	0.73281	10.9114	1.01707e-27	1.31045e-25
ENSMUSG00000026491	Ahctf1	0.410417	0.459574	10	34.44	8	8	6	0	0.724491	10.8909	1.27415e-27	1.62606e-25
ENSMUSG00000035704	Alg8	0.426144	0.431548	10	34.3611	8	8	6	0	0.709412	10.8659	1.67513e-27	2.11761e-25
ENSMUSG00000039842	Mcph1	0.382615	0.456003	10	33.9603	7	7	6	0	0.732975	10.7392	6.66321e-27	7.62252e-25
ENSMUSG00000049439	Cyp20a1	0.417526	0.407204	10	33.6448	8	7	5	0	0.708138	10.6394	1.95315e-26	2.07716e-24
ENSMUSG00000050812	AI314180	0.310988	0.473624	10	33.3722	6	6	6	1	0.789848	10.5532	4.90939e-26	4.98377e-24
ENSMUSG00000036202	Rif1	0.332907	0.432572	10	31.1492	7	7	6	1	0.700538	9.85024	6.83786e-23	4.36321e-21
ENSMUSG00000045078	Rnf216	0.375981	0.405148	10	29.4522	8	7	5	0	0.755217	9.31362	1.23553e-20	5.61226e-19
ENSMUSG00000036550	Cnot1	0.35844	0.437138	10	29.2236	8	7	7	0	0.742194	9.24131	2.43506e-20	1.05598e-18
ENSMUSG00000097971	Gm26917	0.379363	0.430818	10	25.091	7	6	5	0	0.761795	7.93449	2.1137e-15	4.59798e-14
ENSMUSG00000027642	Rpn2	0.282321	0.425023	10	23.2499	6	6	6	0	0.724584	7.35228	1.94857e-13	3.09737e-12
ENSMUSG00000032116	Stt3a	0.333196	0.460088	10	22.7429	7	7	6	0	0.748216	7.19194	6.38753e-13	9.27333e-12
ENSMUSG00000022748	Cmss1	0.265882	0.522348	10	19.9643	6	6	6	1	0.726252	6.31325	2.73229e-10	2.5198e-09

### Sheet: Table 4
Supplementary Table 4. Functional annotation of 41-gene nucleolar fraction signature.
Gene ID	Gene Name	Function	Reference
ENSMUSG00000001424	Snd1	Interacts with G3BP in tress granules, involved in alternative splicing and RNAi	https://pmc.ncbi.nlm.nih.gov/articles/PMC7127458/	https://www.nature.com/articles/onc2013360	https://pmc.ncbi.nlm.nih.gov/articles/PMC3081619/
ENSMUSG00000040675	Mthfd1l	Mitochondrial enzyme part of folate cycle, linked to metabolism	https://www.sciencedirect.com/science/article/pii/S1936523319302293	https://pmc.ncbi.nlm.nih.gov/articles/PMC3545794/
ENSMUSG00000096768	Erdr1	Modulates growth under stress in leukemia cells and keratinocytes	https://www.sciencedirect.com/science/article/abs/pii/S1043466604000997?via%3Dihub	https://onlinelibrary.wiley.com/doi/10.1111/j.1600-0625.2011.01354.x
ENSMUSG00000010608	Rbm25	Splicing regulator, apoptosis by modulating ER stress	https://pmc.ncbi.nlm.nih.gov/articles/PMC6329799/	https://pmc.ncbi.nlm.nih.gov/articles/PMC10746693/
ENSMUSG00000079036	Alkbh1	tRNA demethylase, itochondrial function	https://pmc.ncbi.nlm.nih.gov/articles/PMC5119773/	https://pmc.ncbi.nlm.nih.gov/articles/PMC5499545/
ENSMUSG00000097039	Pvt1	lncRNA promotes proliferation, interacts with MYC	https://www.nature.com/articles/nature13311	https://pmc.ncbi.nlm.nih.gov/articles/PMC5984165/
ENSMUSG00000041057	Wdr43	Coordinates ribosomal biogenesis, promotes transcription elongation	https://www.sciencedirect.com/science/article/pii/S1097276519303600	https://pmc.ncbi.nlm.nih.gov/articles/PMC8744464/
ENSMUSG00000028433	Ubap2	Ubiquitination, purinosome assembly	https://www.sciencedirect.com/science/article/pii/S1568786422000763	https://www.cell.com/molecular-cell/fulltext/S1097-2765(23)00755-4
ENSMUSG00000097769	Snhg4	lncRNA small nucleolar RNA associated with proliferation	https://pmc.ncbi.nlm.nih.gov/articles/PMC6528889/	https://pmc.ncbi.nlm.nih.gov/articles/PMC7995486/
ENSMUSG00000026020	Nop58	Required for optimal activity of eukaryotic C/D RNPs, associated with ribosomal biogenesis	https://www.sciencedirect.com/science/article/pii/S109727650400677X	https://pmc.ncbi.nlm.nih.gov/articles/PMC2099223/	https://pmc.ncbi.nlm.nih.gov/articles/PMC8744464/	https://pmc.ncbi.nlm.nih.gov/articles/PMC7229835/
ENSMUSG00000027722	Spata5	ATPase enzyme, mitochondrial function, ribosomal maturation	https://www.nature.com/articles/s41467-025-58894-0	https://www.biorxiv.org/content/10.1101/2025.11.07.687187v1
ENSMUSG00000018583	G3bp1	G3BPs suppress mTORC signaling by tethering TSC complex to lysosomes	https://linkinghub.elsevier.com/retrieve/pii/S0092-8674(20)31694-9
ENSMUSG00000042354	Gnl3	nucleolar protein, depletion leads to activation of DNA damage response during S phase and prevents Rad51 from being recruited at DSBs	https://www.embopress.org/doi/full/10.15252/embr.202357585	https://pubmed.ncbi.nlm.nih.gov/23813570/
ENSMUSG00000037275	Gemin5	Delivers of small nuclear RNAs to SMN complex	https://www.jbc.org/article/S0021-9258(19)82606-6/fulltext	https://pmc.ncbi.nlm.nih.gov/articles/PMC1316962/
ENSMUSG00000031939	Taf1d	RNA polymerase I transcription	https://pmc.ncbi.nlm.nih.gov/articles/PMC1829371/	https://www.cell.com/cell/fulltext/S0092-8674%2817%2930251-9
ENSMUSG00000031353	Rbbp7	Histone chaperone, nucleosome remodeler	https://pmc.ncbi.nlm.nih.gov/articles/PMC10999228/
ENSMUSG00000033732	Sf3b3	Silencing increases mTOR exon skipped splicing, leading to suppression of lipogenesis. Inhibition suppresses proliferation, increased ROS and apoptosis	https://jeccr.biomedcentral.com/articles/10.1186/s13046-024-03053-4
ENSMUSG00000062203	Gspt1	GTPase, translation release factor	https://pmc.ncbi.nlm.nih.gov/articles/PMC1168810/	https://pmc.ncbi.nlm.nih.gov/articles/PMC5119991/
ENSMUSG00000024073	Birc6	Regulates apoptosis and autophagy	https://www.nature.com/articles/s41467-024-45222-1	https://www.science.org/doi/10.1126/science.ade5750
ENSMUSG00000028018	Gstcd	Glutathione S-transferase, potential role in airway inflammation, adipogenesis	https://link.springer.com/article/10.1186/s12931-019-1146-3	https://journals.plos.org/plosone/article?id=10.1371/journal.pone.0074630
ENSMUSG00000023025	Larp4	Binds to poly(A) and PABP, regulates translation, enhances translation of oxphos mRNAs in T cells	https://www.nature.com/articles/s41590-025-02232-5	https://elifesciences.org/articles/28889
ENSMUSG00000006169	Clint1	Interacts with clathrin, Golgi-to-endosome trafficking	https://www.sciencedirect.com/science/article/pii/S0021925822003969
ENSMUSG00000032555	Topbp1	DNA topoisomerase, regulates DNA damage repair, DNA replication	https://www.jbc.org/article/S0021-9258(20)87652-2/fulltext	https://www.sciencedirect.com/science/article/pii/S109727652200394X
ENSMUSG00000029203	Ube2k	Highly expressed in hESCs, regulates histone 3 levels and H3K9me3 in worm	https://www.nature.com/articles/s42003-020-0984-3
ENSMUSG00000031928	Mre11a	Double strand break repair nuclease, protects mtDNA from oxidation	https://www.cell.com/cell-metabolism/fulltext/S1550-4131(19)30319-5	https://pmc.ncbi.nlm.nih.gov/articles/PMC10938699/
ENSMUSG00000035569	Ankrd11	KO of Ankrd11 results in impaired expression of mTOR, Bmp and Tgf	https://www.nature.com/articles/s41467-024-48955-1
ENSMUSG00000042079	Hnrnpf	Upregulated in bladder cancer tissues, necessary for growth and EMT	https://www.sciencedirect.com/science/article/pii/S2352396419303986
ENSMUSG00000037331	Larp1	Stimulates translation during cell growth, prevents mRNA degradation via binding of m7G cap	https://academic.oup.com/nar/article/38/16/5542/1748772	https://www.sciencedirect.com/science/article/abs/pii/S1084952123001283
ENSMUSG00000032400	Zwilch	Spindle checkpoint, recruits Mad1-Mad2 to kinetochores	https://www.sciencedirect.com/science/article/abs/pii/S0962892405001297
ENSMUSG00000026491	Ahctf1	Nucleoporin involved in nuclear pore assembly and mitosis, gates Myc in cancer	https://www.nature.com/articles/s41588-019-0535-3	https://elifesciences.org/articles/73407
ENSMUSG00000035704	Alg8	Glucosyltransferase occurs in the ER	https://www.nature.com/articles/s41586-020-2044-z	https://pmc.ncbi.nlm.nih.gov/articles/PMC7300206/
ENSMUSG00000039842	Mcph1	Expressed during fetal brain development, causes microcephaly, required for efficient chrosome alignment during mitosis, involved in DNA damage response	https://www.nature.com/articles/s41598-017-12793-7	https://www.sciencedirect.com/science/article/pii/S0021925820772339
ENSMUSG00000049439	Cyp20a1	A member of cytochrome P450, KO zebrafish mutants show neurobehavioral results	https://www.nature.com/articles/s41598-021-03068-3
ENSMUSG00000050812	AI314180	Proteasome, ER stress response and cell survival during starvation	https://www.sciencedirect.com/science/article/pii/S221112472300712X
ENSMUSG00000036202	Rif1	Regulates DSB repair pathway and DNA replication timing, regulates self-renewal in mESCs	https://www.sciencedirect.com/science/article/pii/S1568786413002917	https://www.cell.com/developmental-cell/fulltext/S1534-5807(25)00179-0	https://link.springer.com/article/10.1007/s12015-023-10525-1
ENSMUSG00000045078	Rnf216	E3 ubiquitin ligase, targets substrates with ubiquitin chains for proteasomal degradation	https://academic.oup.com/hmg/article/28/17/2862/5489154	https://www.sciencedirect.com/science/article/pii/S1097276521010674
ENSMUSG00000036550	Cnot1	Part of CCR4-NOT complex, regulates RNA deadenylation and protein ubiquitination, suppresses 53BP1-p53-p21 signaling	https://www.sciencedirect.com/science/article/pii/S0002929720301646	https://www.sciencedirect.com/science/article/pii/S2211124725008617
ENSMUSG00000097971	Gm26917	lncRNA, regulates inflammatory response in macrophages	https://pmc.ncbi.nlm.nih.gov/articles/PMC9663662/
ENSMUSG00000027642	Rpn2	Part of the OST complex, upregulated in tumor	https://www.science.org/doi/10.1126/science.aaz3505	https://www.sciencedirect.com/science/article/abs/pii/S0378111923000094
ENSMUSG00000032116	Stt3a	Catalytic subunit of the OST complex, essential for Wnt signaling	https://www.science.org/doi/10.1126/science.aaz3505	https://www.pnas.org/doi/10.1073/pnas.1806034115	https://www.cell.com/cell-chemical-biology/abstract/S2451-9456(25)00306-X
ENSMUSG00000022748	Cmss1	Ribosomal small subunit homolog, binds to the 5'UTR of hTERT, upregulated in NSCLC	https://www.sciencedirect.com/science/article/abs/pii/S0024320524009111	https://link.springer.com/article/10.1186/s12885-025-14044-9

### Sheet: Table 5
Supplementary Table 5. Genes negatively correlated with the nucleolar fraction score.
gene_ID	gene_short_name	mean_Spearman	median_Spearman	k_trajectories	sum_Z	n_positive_0.2	n_positive_0.3	n_positive_0.4	n_negative	Spearman	Stouffer_Z	Combined_Pvalue	Combined_FDR
ENSMUSG00000092341	Malat1	-0.450765	-0.576812	10	-35.9334	1	1	0	8	-0.532532	-11.3631	6.38085e-30	1.20427e-27
ENSMUSG00000069662	Marcks	-0.419094	-0.460294	10	-32.0686	0	0	0	7	-0.417252	-10.141	3.63487e-24	2.86514e-22
ENSMUSG00000060882	Kcnd2	-0.457499	-0.422819	10	-31.2836	0	0	0	9	-0.692787	-9.89273	4.47632e-23	2.91178e-21
ENSMUSG00000022311	Csmd3	-0.403444	-0.486229	10	-27.2593	0	0	0	8	-0.664153	-8.62013	6.68769e-18	2.11856e-16
ENSMUSG00000027200	Sema6d	-0.338651	-0.475873	10	-26.8298	1	0	0	6	-0.655272	-8.48432	2.16982e-17	6.37622e-16
ENSMUSG00000030643	Rab30	-0.356855	-0.400498	10	-26.3445	0	0	0	6	-0.507519	-8.33085	8.02614e-17	2.15532e-15
ENSMUSG00000045083	Lingo2	-0.328138	-0.462985	10	-25.0271	1	0	0	6	-0.677156	-7.91426	2.48726e-15	5.34981e-14
ENSMUSG00000026587	Astn1	-0.410263	-0.481623	9	-23.4531	0	0	0	6	-0.842742	-7.81769	5.37996e-15	1.1057e-13
ENSMUSG00000037605	Adgrl3	-0.32782	-0.513605	10	-24.1392	2	1	1	6	-0.644332	-7.63348	2.28498e-14	4.12095e-13
ENSMUSG00000063063	Ctnna2	-0.291922	-0.453331	10	-23.7342	1	1	1	7	-0.813616	-7.50543	6.12286e-14	1.04785e-12
ENSMUSG00000063564	Col23a1	-0.382897	-0.414559	8	-21.1689	1	0	0	6	0.0932327	-7.48433	7.19157e-14	1.21522e-12
ENSMUSG00000050587	Lrrc4c	-0.340233	-0.4196	10	-23.4004	0	0	0	6	-0.711007	-7.39986	1.36329e-13	2.22782e-12
ENSMUSG00000028883	Sema3a	-0.332083	-0.415191	10	-22.37	1	1	1	7	-0.394189	-7.074	1.50526e-12	2.05193e-11
ENSMUSG00000064115	Cadm2	-0.268957	-0.457112	10	-22.2345	2	1	1	6	-0.774624	-7.03116	2.0482e-12	2.73365e-11
ENSMUSG00000063632	Sox11	-0.323338	-0.417388	10	-22.0032	1	0	0	7	-0.771224	-6.95803	3.45059e-12	4.44596e-11
ENSMUSG00000034324	Tmem132c	-0.399078	-0.497919	8	-19.5773	1	0	0	6	-0.418389	-6.92164	4.46458e-12	5.6346e-11
ENSMUSG00000022108	Itm2b	-0.282594	-0.424	10	-21.0574	1	1	1	7	0.36929	-6.65895	2.75798e-11	3.03028e-10
ENSMUSG00000002107	Celf2	-0.260288	-0.411202	10	-19.0962	1	1	0	6	-0.718048	-6.03876	1.55305e-09	1.2499e-08
ENSMUSG00000108532	Gm44905	-0.319501	-0.425517	9	-16.0057	0	0	0	6	-0.51959	-5.33522	9.5428e-08	5.64813e-07
ENSMUSG00000106515	Gm30382	-0.318917	-0.410285	8	-15.0839	0	0	0	6	-0.545666	-5.33296	9.66272e-08	5.70902e-07

### Sheet: Table 6
Supplementary Table 6. Human and zebrafish orthologs of the nucleolar fraction signature.
Mouse gene name	Human gene name	Zebrafish gene name
Ahctf1	AHCTF1	ahctf1
AI314180	ECPAS	ecpas
Alg8	ALG8	alg8
Alkbh1	ALKBH1	alkbh1
Ankrd11	ANKRD11	ankrd11
Birc6	BIRC6	birc6
Clint1	CLINT1	clint1a
Cmss1	CMSS1	cmss1
Cnot1	CNOT1	cnot1
Cyp20a1	CYP20A1	cyp20a1
Erdr1	ERDR1	NA
G3bp1	G3BP1	g3bp1
Gemin5	GEMIN5	gemin5
Gm26917	NA	NA
Gnl3	GNL3	gnl3
Gspt1	GSPT1	gspt1l
Gstcd	GSTCD	gstcd
Hnrnpf	HNRNPF	NA
Larp1	LARP1	larp1
Larp4	LARP4	larp4aa	larp4ab
Mcph1	MCPH1	mcph1
Mre11a	MRE11	mre11a
Mthfd1l	MTHFD1L	mthfd1l
Nop58	NOP58	nop58
Pvt1	PVT1	NA
Rbbp7	RBBP7	rbb4l
Rbm25	RBM25	rbm25a	rbm25b
Rif1	RIF1	rif1
Rnf216	RNF216	rnf216
Rpn2	RPN2	rpn2
Sf3b3	SF3B3	sf3b3
Snd1	SND1	snd1
Snhg4	SNHG4	NA
Spata5	SPATA5	NA
Stt3a	STT3A	stt3a
Taf1d	TAF1D	NA
Topbp1	TOPBP1	topbp1
Ubap2	UBAP2	ubap2a
Ube2k	UBE2K	ube2kb
Wdr43	WDR43	wdr43
Zwilch	ZWILCH	zwilch
